# Genome-wide CRISPR screens identify noncanonical translation factor eIF2A as an enhancer of SARS-CoV-2 programmed –1 ribosomal frameshifting

**DOI:** 10.1101/2023.01.23.525275

**Authors:** Lian-Huan Wei, Yu Sun, Junjie U. Guo

## Abstract

Many positive-strand RNA viruses, including all known coronaviruses, employ programmed –1 ribosomal frameshifting (–1 PRF) to regulate the translation of polycistronic viral RNAs. However, only a few host factors have been shown to regulate –1 PRF. Through a reporter-based genome-wide CRISPR/Cas9 knockout screen, we identified several host factors that either suppressed or enhanced –1 PRF of SARS-CoV-2. One of these factors is eukaryotic translation initiation factor 2A (eIF2A), which specifically and directly enhanced –1 PRF in vitro and in cells. Consistent with the crucial role of efficient –1 PRF in transcriptase/replicase expression, loss of eIF2A reduced SARS-CoV-2 replication in cells. Transcriptome-wide analysis of eIF2A-interacting RNAs showed that eIF2A primarily interacted with 18S ribosomal RNA near the contacts between the SARS-CoV-2 frameshift-stimulatory element (FSE) and the ribosome. Thus, our results revealed an unexpected role for eIF2A in modulating the translation of specific RNAs independent of its previously described role during initiation.
