## Supplemental Table 2 for "Genome-wide CRISPR screens identify noncanonical translation factor eIF2A as an enhancer of SARS-CoV-2 programmed –1 ribosomal frameshifting"

### Sheet: tRNA_reads
	Biotype	GFP_input1	GFP_input2	GFP_IP1	GFP_IP2	eIF2A_input1	eIF2A_input2	eIF2A_IP1	eIF2A_IP2
1	Homo_sapiens_tRNA-Ala-AGC-1-1	268	312	1394	1212	337	374	2539	2918
2	Homo_sapiens_tRNA-Ala-AGC-10-1	32	51	123	162	46	59	218	245
3	Homo_sapiens_tRNA-Ala-AGC-10-2	5	6	15	26	6	9	21	16
4	Homo_sapiens_tRNA-Ala-AGC-11-1	62	89	312	573	134	80	514	532
5	Homo_sapiens_tRNA-Ala-AGC-12-1	40	74	227	321	116	121	360	303
6	Homo_sapiens_tRNA-Ala-AGC-12-3	17	26	61	100	37	40	80	88
7	Homo_sapiens_tRNA-Ala-AGC-13-1	3	5	0	1	8	12	0	0
8	Homo_sapiens_tRNA-Ala-AGC-13-3	4	7	3	0	9	27	1	0
9	Homo_sapiens_tRNA-Ala-AGC-14-1	49	117	23	27	61	58	31	32
10	Homo_sapiens_tRNA-Ala-AGC-14-2	39	78	4	4	48	30	11	5
11	Homo_sapiens_tRNA-Ala-AGC-15-1	41	52	180	206	78	131	190	210
12	Homo_sapiens_tRNA-Ala-AGC-16-1	0	1	0	0	0	0	0	0
13	Homo_sapiens_tRNA-Ala-AGC-2-1	350	375	2775	2630	478	581	3613	3879
14	Homo_sapiens_tRNA-Ala-AGC-24-1	236	275	247	280	1371	1890	211	181
15	Homo_sapiens_tRNA-Ala-AGC-3-1	83	93	491	555	156	243	674	791
16	Homo_sapiens_tRNA-Ala-AGC-4-1	490	612	2424	2431	1119	1894	2826	2806
17	Homo_sapiens_tRNA-Ala-AGC-5-1	120	111	785	563	196	239	918	1048
18	Homo_sapiens_tRNA-Ala-AGC-6-1	370	543	276	289	2706	2901	325	314
19	Homo_sapiens_tRNA-Ala-AGC-7-1	89	82	703	595	136	172	737	874
20	Homo_sapiens_tRNA-Ala-AGC-8-1	218	193	749	1295	324	303	1536	1641
21	Homo_sapiens_tRNA-Ala-AGC-8-2	75	107	311	430	141	135	331	324
22	Homo_sapiens_tRNA-Ala-AGC-9-1	20	29	44	67	53	46	81	103
23	Homo_sapiens_tRNA-Ala-AGC-9-2	6	1	12	17	19	34	14	16
24	Homo_sapiens_tRNA-Ala-CGC-1-1	178	224	2075	2132	470	356	2497	2784
25	Homo_sapiens_tRNA-Ala-CGC-2-1	1343	1061	3317	3283	888	790	2953	3219
26	Homo_sapiens_tRNA-Ala-CGC-3-1	89	100	429	485	295	304	419	453
27	Homo_sapiens_tRNA-Ala-CGC-4-1	2430	1065	2439	2417	714	820	2638	2766
28	Homo_sapiens_tRNA-Ala-TGC-1-1	147	156	1284	1509	226	187	1629	1839
29	Homo_sapiens_tRNA-Ala-TGC-2-1	86	133	782	822	225	184	734	735
30	Homo_sapiens_tRNA-Ala-TGC-3-1	44	44	75	72	61	95	45	40
31	Homo_sapiens_tRNA-Ala-TGC-3-2	590	537	1701	1550	370	342	1230	1328
32	Homo_sapiens_tRNA-Ala-TGC-4-1	279	313	897	724	169	246	824	933
33	Homo_sapiens_tRNA-Ala-TGC-5-1	436	421	1069	994	295	325	1054	1090
34	Homo_sapiens_tRNA-Ala-TGC-6-1	283	345	103	105	159	178	170	181
35	Homo_sapiens_tRNA-Ala-TGC-7-1	13	31	14	5	12	13	4	1
36	Homo_sapiens_tRNA-Arg-ACG-1-1	558	771	3130	4249	992	769	5160	5642
37	Homo_sapiens_tRNA-Arg-ACG-1-3	88	120	467	400	88	79	390	472
38	Homo_sapiens_tRNA-Arg-ACG-2-1	756	1004	3248	4421	1456	1610	4830	5349
39	Homo_sapiens_tRNA-Arg-ACG-2-4	137	166	630	602	227	354	509	509
40	Homo_sapiens_tRNA-Arg-CCG-1-1	813	1236	3269	4202	1064	933	4705	5068
41	Homo_sapiens_tRNA-Arg-CCG-1-3	9	8	38	26	26	45	23	36
42	Homo_sapiens_tRNA-Arg-CCG-2-1	446	709	1749	2366	1581	1580	2070	2051
43	Homo_sapiens_tRNA-Arg-CCT-1-1	580	723	1874	1723	805	664	1811	2051
44	Homo_sapiens_tRNA-Arg-CCT-2-1	509	636	2265	1878	581	484	1747	2082
45	Homo_sapiens_tRNA-Arg-CCT-3-1	772	817	2428	2215	923	1002	2239	2413
46	Homo_sapiens_tRNA-Arg-CCT-4-1	1071	1467	3710	3590	1387	1640	2658	2581
47	Homo_sapiens_tRNA-Arg-CCT-5-1	5	1	3	2	5	14	1	1
48	Homo_sapiens_tRNA-Arg-TCG-1-1	836	1143	3510	3635	815	690	4380	5018
49	Homo_sapiens_tRNA-Arg-TCG-2-1	29	60	139	143	59	43	186	225
50	Homo_sapiens_tRNA-Arg-TCG-3-1	161	188	522	527	175	153	710	806
51	Homo_sapiens_tRNA-Arg-TCG-4-1	17	29	60	84	40	18	99	121
52	Homo_sapiens_tRNA-Arg-TCG-5-1	52	114	223	284	77	52	322	397
53	Homo_sapiens_tRNA-Arg-TCG-6-1	0	4	1	0	3	3	0	1
54	Homo_sapiens_tRNA-Arg-TCT-1-1	874	999	4992	5884	961	826	4078	4556
55	Homo_sapiens_tRNA-Arg-TCT-2-1	61	90	385	381	87	75	279	335
56	Homo_sapiens_tRNA-Arg-TCT-3-1	107	163	925	825	155	130	739	846
57	Homo_sapiens_tRNA-Arg-TCT-3-2	133	145	931	1013	143	71	533	590
58	Homo_sapiens_tRNA-Arg-TCT-4-1	75	104	312	297	63	50	312	335
59	Homo_sapiens_tRNA-Arg-TCT-5-1	17	34	15	11	14	13	5	1
60	Homo_sapiens_tRNA-Asn-GTT-1-1	661	774	2200	2302	889	1000	2538	2767
61	Homo_sapiens_tRNA-Asn-GTT-10-1	30	20	23	19	35	70	5	1
62	Homo_sapiens_tRNA-Asn-GTT-11-1	0	1	3	2	2	2	0	7
63	Homo_sapiens_tRNA-Asn-GTT-11-2	0	1	1	0	0	0	0	1
64	Homo_sapiens_tRNA-Asn-GTT-12-1	2	0	2	1	2	4	0	0
65	Homo_sapiens_tRNA-Asn-GTT-2-1	6802	7549	24097	24796	6953	6988	22798	24245
66	Homo_sapiens_tRNA-Asn-GTT-2-8	781	809	3385	2734	890	1162	2513	2696
67	Homo_sapiens_tRNA-Asn-GTT-24-1	45	49	48	41	183	426	24	12
68	Homo_sapiens_tRNA-Asn-GTT-25-1	9	6	3	3	13	26	5	6
69	Homo_sapiens_tRNA-Asn-GTT-26-1	7	16	25	16	53	124	6	5
70	Homo_sapiens_tRNA-Asn-GTT-27-1	0	1	0	0	1	0	0	0
71	Homo_sapiens_tRNA-Asn-GTT-3-1	362	358	1142	671	401	697	1209	1295
72	Homo_sapiens_tRNA-Asn-GTT-4-1	73	78	107	126	93	103	121	172
73	Homo_sapiens_tRNA-Asn-GTT-5-1	46	57	219	227	48	37	253	268
74	Homo_sapiens_tRNA-Asn-GTT-6-1	150	168	717	769	199	221	817	868
75	Homo_sapiens_tRNA-Asn-GTT-7-1	43	56	303	383	63	52	418	403
76	Homo_sapiens_tRNA-Asn-GTT-8-1	3	6	12	6	6	7	0	1
77	Homo_sapiens_tRNA-Asn-GTT-9-1	268	341	760	850	352	425	884	860
78	Homo_sapiens_tRNA-Asn-GTT-9-2	22	18	14	10	30	73	3	5
79	Homo_sapiens_tRNA-Asp-GTC-1-1	1285	2004	5283	4975	1043	1186	3664	3855
80	Homo_sapiens_tRNA-Asp-GTC-3-1	65	61	35	30	382	802	12	17
81	Homo_sapiens_tRNA-Cys-GCA-1-1	211	238	1699	1855	190	131	1897	2091
82	Homo_sapiens_tRNA-Cys-GCA-10-1	13	26	80	105	14	16	106	100
83	Homo_sapiens_tRNA-Cys-GCA-11-1	1065	1048	3057	5109	918	534	4701	5048
84	Homo_sapiens_tRNA-Cys-GCA-12-1	77	126	227	221	27	23	398	463
85	Homo_sapiens_tRNA-Cys-GCA-13-1	26	55	17	21	19	19	25	26
86	Homo_sapiens_tRNA-Cys-GCA-14-1	432	384	405	431	168	261	298	295
87	Homo_sapiens_tRNA-Cys-GCA-15-1	0	6	9	5	4	6	6	6
88	Homo_sapiens_tRNA-Cys-GCA-16-1	11	10	17	15	8	14	5	3
89	Homo_sapiens_tRNA-Cys-GCA-17-1	80	92	130	333	220	258	312	285
90	Homo_sapiens_tRNA-Cys-GCA-18-1	2	1	2	2	0	1	0	0
91	Homo_sapiens_tRNA-Cys-GCA-19-1	7	31	11	18	24	23	9	7
92	Homo_sapiens_tRNA-Cys-GCA-2-1	14	20	9	18	7	15	6	7
93	Homo_sapiens_tRNA-Cys-GCA-2-4	9	12	14	2	7	14	5	10
94	Homo_sapiens_tRNA-Cys-GCA-20-1	0	0	0	0	1	3	0	0
95	Homo_sapiens_tRNA-Cys-GCA-21-1	2	6	1	2	4	10	1	1
96	Homo_sapiens_tRNA-Cys-GCA-22-1	4	4	0	1	6	9	0	1
97	Homo_sapiens_tRNA-Cys-GCA-23-1	6	16	1	3	14	18	3	1
98	Homo_sapiens_tRNA-Cys-GCA-3-1	5	12	5	6	11	9	1	1
99	Homo_sapiens_tRNA-Cys-GCA-4-1	208	229	896	1034	94	113	1055	1213
100	Homo_sapiens_tRNA-Cys-GCA-5-1	6	13	3	7	0	4	5	5
101	Homo_sapiens_tRNA-Cys-GCA-6-1	19	32	102	114	15	20	67	94
102	Homo_sapiens_tRNA-Cys-GCA-7-1	79	150	165	269	82	37	186	226
103	Homo_sapiens_tRNA-Cys-GCA-8-1	2	9	6	2	6	14	0	3
104	Homo_sapiens_tRNA-Cys-GCA-9-1	0	0	1	0	4	6	1	1
105	Homo_sapiens_tRNA-Cys-GCA-9-4	17	18	19	24	18	22	8	14
106	Homo_sapiens_tRNA-Gln-CTG-1-1	166	176	1268	1256	219	324	1261	1400
107	Homo_sapiens_tRNA-Gln-CTG-1-5	16	25	100	110	24	41	66	70
108	Homo_sapiens_tRNA-Gln-CTG-2-1	155	207	1470	1418	262	344	1520	1686
109	Homo_sapiens_tRNA-Gln-CTG-3-1	178	195	905	936	280	392	1291	1522
110	Homo_sapiens_tRNA-Gln-CTG-3-2	23	20	143	181	31	73	140	123
111	Homo_sapiens_tRNA-Gln-CTG-4-1	56	52	420	240	76	134	347	386
112	Homo_sapiens_tRNA-Gln-CTG-4-2	8	7	31	21	7	10	25	25
113	Homo_sapiens_tRNA-Gln-CTG-5-1	21	20	19	45	25	22	7	15
114	Homo_sapiens_tRNA-Gln-CTG-6-1	17	14	68	100	37	53	79	80
115	Homo_sapiens_tRNA-Gln-CTG-7-1	2	2	12	21	1	1	5	3
116	Homo_sapiens_tRNA-Gln-TTG-1-1	146	186	884	809	418	519	892	1020
117	Homo_sapiens_tRNA-Gln-TTG-2-1	52	115	342	339	77	98	326	358
118	Homo_sapiens_tRNA-Gln-TTG-3-1	6	5	9	13	2	9	7	10
119	Homo_sapiens_tRNA-Gln-TTG-3-3	18	13	12	17	10	11	7	9
120	Homo_sapiens_tRNA-Gln-TTG-4-1	1	1	0	1	0	0	1	2
121	Homo_sapiens_tRNA-Glu-CTC-1-1	11359	9922	15675	11876	4752	6079	12043	11874
122	Homo_sapiens_tRNA-Glu-CTC-1-7	2362	2384	3266	1959	910	1378	1488	1662
123	Homo_sapiens_tRNA-Glu-CTC-2-1	1473	1189	1334	1647	621	626	926	764
124	Homo_sapiens_tRNA-Glu-TTC-1-1	1340	1524	3067	2547	918	1453	1725	1888
125	Homo_sapiens_tRNA-Glu-TTC-1-2	226	265	381	293	177	254	168	163
126	Homo_sapiens_tRNA-Glu-TTC-14-1	19	24	27	35	17	22	30	26
127	Homo_sapiens_tRNA-Glu-TTC-2-1	15097	12924	7062	5661	1196	1867	3460	4048
128	Homo_sapiens_tRNA-Glu-TTC-2-2	3933	4171	870	667	345	385	406	457
129	Homo_sapiens_tRNA-Glu-TTC-3-1	340	293	439	410	178	168	282	295
130	Homo_sapiens_tRNA-Glu-TTC-4-1	1031	830	1325	956	396	553	967	1088
131	Homo_sapiens_tRNA-Glu-TTC-4-2	988	1127	1334	1199	330	348	834	775
132	Homo_sapiens_tRNA-Gly-CCC-1-1	597	559	1316	1143	1149	2539	1046	1011
133	Homo_sapiens_tRNA-Gly-CCC-1-2	407	431	403	252	615	1168	182	164
134	Homo_sapiens_tRNA-Gly-CCC-2-1	1010	957	6555	6169	997	970	6197	6744
135	Homo_sapiens_tRNA-Gly-CCC-2-2	201	215	1291	1013	190	229	801	931
136	Homo_sapiens_tRNA-Gly-CCC-3-1	1	7	0	0	4	8	3	0
137	Homo_sapiens_tRNA-Gly-GCC-1-1	2867	2252	9499	9241	2531	4101	9322	9045
138	Homo_sapiens_tRNA-Gly-GCC-1-5	585	527	2271	2264	558	1003	1995	2047
139	Homo_sapiens_tRNA-Gly-GCC-2-1	1319	1210	2895	3054	995	1629	2772	2706
140	Homo_sapiens_tRNA-Gly-GCC-2-6	304	293	1047	926	226	363	718	689
141	Homo_sapiens_tRNA-Gly-GCC-3-1	162	302	79	75	168	258	23	16
142	Homo_sapiens_tRNA-Gly-GCC-4-1	3	8	1	0	1	3	0	0
143	Homo_sapiens_tRNA-Gly-GCC-5-1	15	49	21	34	27	16	5	11
144	Homo_sapiens_tRNA-Gly-TCC-1-1	2917	2544	19652	15304	3267	4554	12207	12736
145	Homo_sapiens_tRNA-Gly-TCC-2-1	767	575	4737	2856	544	1087	2147	2035
146	Homo_sapiens_tRNA-Gly-TCC-2-6	166	148	892	522	232	515	299	294
147	Homo_sapiens_tRNA-Gly-TCC-3-1	335	238	2258	1324	219	373	1041	1020
148	Homo_sapiens_tRNA-Gly-TCC-4-1	27	58	13	13	34	41	5	6
149	Homo_sapiens_tRNA-His-GTG-1-1	1588	2186	17870	21045	2234	2121	14485	12589
150	Homo_sapiens_tRNA-His-GTG-1-9	477	591	6511	6345	564	654	2578	2572
151	Homo_sapiens_tRNA-Ile-AAT-1-1	207	242	1991	2164	217	221	1811	1937
152	Homo_sapiens_tRNA-Ile-AAT-12-1	234	189	1428	1248	213	349	890	949
153	Homo_sapiens_tRNA-Ile-AAT-2-1	58	60	106	115	36	54	96	111
154	Homo_sapiens_tRNA-Ile-AAT-3-1	32	64	66	35	40	37	36	44
155	Homo_sapiens_tRNA-Ile-AAT-4-1	188	186	282	245	108	159	148	184
156	Homo_sapiens_tRNA-Ile-AAT-5-1	165	119	112	58	168	472	29	18
157	Homo_sapiens_tRNA-Ile-AAT-5-5	340	345	1345	953	392	644	1162	1325
158	Homo_sapiens_tRNA-Ile-AAT-6-1	208	186	1007	885	158	231	810	867
159	Homo_sapiens_tRNA-Ile-AAT-7-1	1	2	1	4	3	7	2	2
160	Homo_sapiens_tRNA-Ile-AAT-7-2	4	4	0	5	2	7	0	2
161	Homo_sapiens_tRNA-Ile-AAT-8-1	7	4	7	15	8	20	7	23
162	Homo_sapiens_tRNA-Ile-AAT-9-1	52	76	0	1	71	43	0	0
163	Homo_sapiens_tRNA-Ile-GAT-1-1	3	9	61	51	4	7	21	31
164	Homo_sapiens_tRNA-Ile-GAT-1-3	5	2	2	1	1	3	1	2
165	Homo_sapiens_tRNA-Ile-TAT-1-1	68	85	785	633	91	113	308	366
166	Homo_sapiens_tRNA-Ile-TAT-2-1	253	264	3711	3067	290	404	1754	2189
167	Homo_sapiens_tRNA-Ile-TAT-2-2	12	8	11	10	26	47	6	2
168	Homo_sapiens_tRNA-Ile-TAT-2-3	36	46	89	79	71	171	41	37
169	Homo_sapiens_tRNA-Ile-TAT-3-1	52	53	584	486	54	55	239	274
170	Homo_sapiens_tRNA-iMet-CAT-1-1	870	1061	5320	4586	1192	1672	12424	14228
171	Homo_sapiens_tRNA-iMet-CAT-1-8	106	144	486	303	169	326	641	747
172	Homo_sapiens_tRNA-iMet-CAT-2-1	152	188	91	141	177	255	176	205
173	Homo_sapiens_tRNA-Leu-AAG-1-1	863	934	5955	5046	1086	1779	2927	3226
174	Homo_sapiens_tRNA-Leu-AAG-1-3	42	27	34	20	102	245	13	10
175	Homo_sapiens_tRNA-Leu-AAG-2-1	1481	1162	5625	4415	1047	1583	3140	3353
176	Homo_sapiens_tRNA-Leu-AAG-2-4	433	302	1614	911	291	469	549	587
177	Homo_sapiens_tRNA-Leu-AAG-3-1	221	321	2401	3710	217	219	532	468
178	Homo_sapiens_tRNA-Leu-AAG-4-1	20	31	149	215	46	59	120	55
179	Homo_sapiens_tRNA-Leu-CAA-1-1	1095	1335	4292	4564	1684	2516	4085	5106
180	Homo_sapiens_tRNA-Leu-CAA-1-2	160	99	208	138	334	609	90	100
181	Homo_sapiens_tRNA-Leu-CAA-2-1	230	238	1073	692	402	766	662	715
182	Homo_sapiens_tRNA-Leu-CAA-3-1	239	228	1442	952	318	555	755	899
183	Homo_sapiens_tRNA-Leu-CAA-4-1	350	361	1284	893	326	372	585	635
184	Homo_sapiens_tRNA-Leu-CAA-5-1	0	0	0	0	3	1	1	2
185	Homo_sapiens_tRNA-Leu-CAA-6-1	2	3	2	3	2	4	2	3
186	Homo_sapiens_tRNA-Leu-CAG-1-1	862	1142	3280	4321	1504	1825	3460	4036
187	Homo_sapiens_tRNA-Leu-CAG-1-7	121	144	406	420	299	335	316	339
188	Homo_sapiens_tRNA-Leu-CAG-2-1	235	273	595	693	640	1436	551	506
189	Homo_sapiens_tRNA-Leu-CAG-2-2	152	181	271	342	419	630	301	304
190	Homo_sapiens_tRNA-Leu-TAA-1-1	461	504	6236	4116	514	427	3113	3482
191	Homo_sapiens_tRNA-Leu-TAA-2-1	39	35	409	311	33	45	200	167
192	Homo_sapiens_tRNA-Leu-TAA-3-1	53	34	749	516	43	45	421	468
193	Homo_sapiens_tRNA-Leu-TAA-4-1	56	52	183	150	43	75	147	81
194	Homo_sapiens_tRNA-Leu-TAG-1-1	355	386	2095	1471	418	703	607	634
195	Homo_sapiens_tRNA-Leu-TAG-2-1	452	471	4592	4370	538	749	1501	1582
196	Homo_sapiens_tRNA-Leu-TAG-3-1	395	437	4057	3008	727	1277	1744	1740
197	Homo_sapiens_tRNA-Lys-CTT-1-1	3228	4285	8541	10697	4250	3317	10250	9772
198	Homo_sapiens_tRNA-Lys-CTT-1-2	293	471	724	472	325	433	386	464
199	Homo_sapiens_tRNA-Lys-CTT-10-1	0	13	0	2	4	5	0	0
200	Homo_sapiens_tRNA-Lys-CTT-11-1	64	129	53	101	76	43	71	68
201	Homo_sapiens_tRNA-Lys-CTT-2-1	5873	8167	13200	11284	8263	6139	13290	14443
202	Homo_sapiens_tRNA-Lys-CTT-2-5	534	642	1490	846	2075	965	741	958
203	Homo_sapiens_tRNA-Lys-CTT-3-1	48	134	648	1161	82	96	413	514
204	Homo_sapiens_tRNA-Lys-CTT-4-1	843	1174	1970	1918	852	665	1325	1513
205	Homo_sapiens_tRNA-Lys-CTT-5-1	34	46	20	19	71	121	9	8
206	Homo_sapiens_tRNA-Lys-CTT-7-1	9	24	3	2	11	15	1	0
207	Homo_sapiens_tRNA-Lys-CTT-8-1	2	0	1	0	4	15	1	3
208	Homo_sapiens_tRNA-Lys-CTT-9-1	4	8	0	0	10	4	0	0
209	Homo_sapiens_tRNA-Lys-TTT-1-1	375	572	1666	1687	417	381	1422	1479
210	Homo_sapiens_tRNA-Lys-TTT-11-1	7	38	2	2	9	11	2	0
211	Homo_sapiens_tRNA-Lys-TTT-2-1	1164	1591	4701	4556	823	722	3591	3691
212	Homo_sapiens_tRNA-Lys-TTT-3-1	2135	2470	5954	5928	1412	1160	4806	5305
213	Homo_sapiens_tRNA-Lys-TTT-3-5	207	253	550	408	158	232	316	333
214	Homo_sapiens_tRNA-Lys-TTT-4-1	68	148	72	125	65	74	59	65
215	Homo_sapiens_tRNA-Lys-TTT-5-1	294	650	192	346	310	323	143	180
216	Homo_sapiens_tRNA-Lys-TTT-6-1	299	421	387	341	775	1339	105	115
217	Homo_sapiens_tRNA-Lys-TTT-7-1	117	111	44	39	130	275	19	10
218	Homo_sapiens_tRNA-Met-CAT-1-1	641	1008	245	277	626	659	289	367
219	Homo_sapiens_tRNA-Met-CAT-2-1	438	433	2616	2550	653	634	3558	4247
220	Homo_sapiens_tRNA-Met-CAT-3-1	116	120	459	419	210	332	761	911
221	Homo_sapiens_tRNA-Met-CAT-3-2	50	51	89	59	85	149	93	84
222	Homo_sapiens_tRNA-Met-CAT-4-1	5	8	29	16	18	37	36	44
223	Homo_sapiens_tRNA-Met-CAT-4-3	18	12	30	14	52	104	39	25
224	Homo_sapiens_tRNA-Met-CAT-5-1	55	94	297	339	104	122	510	644
225	Homo_sapiens_tRNA-Met-CAT-5-2	15	25	55	49	43	57	67	84
226	Homo_sapiens_tRNA-Met-CAT-6-1	156	297	600	649	333	441	1002	1204
227	Homo_sapiens_tRNA-Met-CAT-7-1	2	0	0	2	7	11	1	0
228	Homo_sapiens_tRNA-Phe-GAA-1-1	581	721	2251	2575	1070	919	9160	11554
229	Homo_sapiens_tRNA-Phe-GAA-1-6	74	97	175	210	117	106	1776	2462
230	Homo_sapiens_tRNA-Phe-GAA-2-1	167	201	549	690	305	347	4319	5587
231	Homo_sapiens_tRNA-Phe-GAA-3-1	45	37	35	37	33	60	67	123
232	Homo_sapiens_tRNA-Phe-GAA-4-1	16	31	19	35	29	32	594	812
233	Homo_sapiens_tRNA-Phe-GAA-6-1	1	1	0	0	2	6	0	0
234	Homo_sapiens_tRNA-Pro-AGG-1-1	28	35	69	114	44	78	83	61
235	Homo_sapiens_tRNA-Pro-AGG-2-1	57	53	28	16	164	282	10	5
236	Homo_sapiens_tRNA-Pro-AGG-2-8	21	25	6	6	47	81	3	3
237	Homo_sapiens_tRNA-Pro-CGG-1-1	59	76	147	170	171	313	195	153
238	Homo_sapiens_tRNA-Pro-CGG-1-3	13	15	15	10	35	93	8	13
239	Homo_sapiens_tRNA-Pro-CGG-2-1	40	65	84	254	106	87	180	147
240	Homo_sapiens_tRNA-Pro-TGG-1-1	158	335	166	237	226	228	241	205
241	Homo_sapiens_tRNA-Pro-TGG-2-1	139	148	335	647	226	283	441	341
242	Homo_sapiens_tRNA-Pro-TGG-3-1	51	59	111	141	83	119	141	124
243	Homo_sapiens_tRNA-Pro-TGG-3-5	18	27	15	13	45	59	11	7
244	Homo_sapiens_tRNA-SeC-TCA-1-1	413	471	3616	2627	451	709	2310	2506
245	Homo_sapiens_tRNA-Ser-AGA-1-1	7861	9530	37663	31822	7916	6067	20847	23201
246	Homo_sapiens_tRNA-Ser-AGA-2-1	756	733	2890	1966	628	711	1108	1047
247	Homo_sapiens_tRNA-Ser-AGA-2-6	4	5	4	2	18	21	1	1
248	Homo_sapiens_tRNA-Ser-AGA-3-1	455	514	1501	1169	444	451	915	993
249	Homo_sapiens_tRNA-Ser-AGA-4-1	38	31	49	35	69	139	21	20
250	Homo_sapiens_tRNA-Ser-CGA-1-1	1340	1785	6443	5476	1239	1134	4284	4965
251	Homo_sapiens_tRNA-Ser-CGA-2-1	392	605	1085	1039	493	522	848	959
252	Homo_sapiens_tRNA-Ser-CGA-3-1	761	1031	1723	1486	1221	1622	1147	1205
253	Homo_sapiens_tRNA-Ser-CGA-4-1	1356	1798	4669	3652	1208	1261	3383	3952
254	Homo_sapiens_tRNA-Ser-GCT-1-1	355	567	781	847	384	375	634	709
255	Homo_sapiens_tRNA-Ser-GCT-2-1	1280	2112	3673	3659	1006	881	2782	3148
256	Homo_sapiens_tRNA-Ser-GCT-3-1	8509	12578	17477	16198	6512	5865	11682	12908
257	Homo_sapiens_tRNA-Ser-GCT-4-1	376	546	895	699	385	522	411	427
258	Homo_sapiens_tRNA-Ser-GCT-4-3	47	49	126	85	72	121	35	34
259	Homo_sapiens_tRNA-Ser-GCT-5-1	1575	2311	1781	1724	1302	1284	1290	1436
260	Homo_sapiens_tRNA-Ser-GCT-6-1	0	0	0	0	0	1	0	0
261	Homo_sapiens_tRNA-Ser-TGA-1-1	889	1007	7529	6136	1019	656	3638	4028
262	Homo_sapiens_tRNA-Ser-TGA-2-1	1507	1808	8597	6936	1441	1060	5072	6064
263	Homo_sapiens_tRNA-Ser-TGA-3-1	312	304	1328	909	208	237	414	389
264	Homo_sapiens_tRNA-Ser-TGA-4-1	605	731	3308	2452	681	610	1720	1971
265	Homo_sapiens_tRNA-Thr-AGT-1-1	558	958	4607	5440	762	605	5015	5331
266	Homo_sapiens_tRNA-Thr-AGT-1-3	257	328	1955	2054	247	163	1758	1968
267	Homo_sapiens_tRNA-Thr-AGT-2-1	577	863	3144	3994	593	505	3674	4045
268	Homo_sapiens_tRNA-Thr-AGT-2-2	3	3	4	2	4	5	3	3
269	Homo_sapiens_tRNA-Thr-AGT-3-1	477	543	1788	2187	261	228	2169	2461
270	Homo_sapiens_tRNA-Thr-AGT-4-1	80	84	599	708	82	73	643	649
271	Homo_sapiens_tRNA-Thr-AGT-5-1	2	1	0	0	0	1	0	0
272	Homo_sapiens_tRNA-Thr-AGT-6-1	4	2	21	6	4	14	8	7
273	Homo_sapiens_tRNA-Thr-CGT-1-1	95	127	417	712	113	116	656	630
274	Homo_sapiens_tRNA-Thr-CGT-2-1	69	112	455	622	76	96	494	497
275	Homo_sapiens_tRNA-Thr-CGT-3-1	269	254	1203	1276	170	129	1096	1338
276	Homo_sapiens_tRNA-Thr-CGT-4-1	61	91	173	237	56	55	229	209
277	Homo_sapiens_tRNA-Thr-CGT-5-1	7	9	2	5	25	27	1	1
278	Homo_sapiens_tRNA-Thr-TGT-1-1	107	167	1169	1316	134	123	1049	1210
279	Homo_sapiens_tRNA-Thr-TGT-2-1	52	94	295	334	69	47	247	254
280	Homo_sapiens_tRNA-Thr-TGT-3-1	434	577	2519	2530	539	383	2072	2181
281	Homo_sapiens_tRNA-Thr-TGT-4-1	251	258	1099	1056	298	571	790	826
282	Homo_sapiens_tRNA-Thr-TGT-5-1	10	9	91	61	13	24	17	37
283	Homo_sapiens_tRNA-Thr-TGT-6-1	42	47	31	39	24	41	6	9
284	Homo_sapiens_tRNA-Trp-CCA-1-1	44	48	83	123	64	99	129	107
285	Homo_sapiens_tRNA-Trp-CCA-2-1	71	141	227	253	91	92	259	325
286	Homo_sapiens_tRNA-Trp-CCA-3-1	0	0	0	0	0	1	1	0
287	Homo_sapiens_tRNA-Trp-CCA-3-3	3	1	1	0	11	18	1	0
288	Homo_sapiens_tRNA-Trp-CCA-4-1	20	22	44	45	19	34	112	116
289	Homo_sapiens_tRNA-Trp-CCA-5-1	1	1	0	0	2	0	0	0
290	Homo_sapiens_tRNA-Tyr-ATA-1-1	1	0	0	0	2	2	0	0
291	Homo_sapiens_tRNA-Tyr-GTA-1-1	273	360	664	699	333	355	568	687
292	Homo_sapiens_tRNA-Tyr-GTA-2-1	3456	3772	4981	4749	3025	2890	4518	5100
293	Homo_sapiens_tRNA-Tyr-GTA-3-1	354	570	773	790	374	331	726	880
294	Homo_sapiens_tRNA-Tyr-GTA-4-1	579	576	1391	1367	537	516	1485	1525
295	Homo_sapiens_tRNA-Tyr-GTA-5-1	58	52	109	113	182	400	72	80
296	Homo_sapiens_tRNA-Tyr-GTA-5-2	4	9	7	3	19	42	4	7
297	Homo_sapiens_tRNA-Tyr-GTA-5-3	93	85	413	317	157	235	292	1796
298	Homo_sapiens_tRNA-Tyr-GTA-5-4	349	344	2196	1878	346	473	1555	249
299	Homo_sapiens_tRNA-Tyr-GTA-5-5	715	601	1281	1365	572	587	1031	1127
300	Homo_sapiens_tRNA-Tyr-GTA-6-1	19	30	14	17	68	109	15	17
301	Homo_sapiens_tRNA-Tyr-GTA-7-1	117	142	249	298	181	201	225	260
302	Homo_sapiens_tRNA-Tyr-GTA-8-1	126	207	410	395	109	91	257	317
303	Homo_sapiens_tRNA-Tyr-GTA-9-1	1	1	0	1	0	3	0	0
304	Homo_sapiens_tRNA-Val-AAC-1-1	78	84	94	49	85	265	17	32
305	Homo_sapiens_tRNA-Val-AAC-1-5	11	12	7	5	37	90	5	3
306	Homo_sapiens_tRNA-Val-AAC-2-1	93	91	217	179	205	461	708	800
307	Homo_sapiens_tRNA-Val-AAC-3-1	87	65	284	240	83	122	537	576
308	Homo_sapiens_tRNA-Val-AAC-4-1	5	7	6	5	5	10	2	0
309	Homo_sapiens_tRNA-Val-AAC-5-1	14	7	5	9	26	76	7	4
310	Homo_sapiens_tRNA-Val-AAC-6-1	38	54	38	52	110	183	9	24
311	Homo_sapiens_tRNA-Val-CAC-1-1	232	210	879	565	313	610	2072	2350
312	Homo_sapiens_tRNA-Val-CAC-14-1	52	47	33	19	184	551	11	9
313	Homo_sapiens_tRNA-Val-CAC-2-1	82	86	374	306	99	144	706	775
314	Homo_sapiens_tRNA-Val-CAC-3-1	134	138	296	234	110	188	770	855
315	Homo_sapiens_tRNA-Val-CAC-4-1	16	7	17	9	11	67	10	13
316	Homo_sapiens_tRNA-Val-CAC-5-1	53	55	81	54	122	248	101	104
317	Homo_sapiens_tRNA-Val-CAC-6-1	1	0	12	5	5	15	3	2
318	Homo_sapiens_tRNA-Val-TAC-1-1	494	519	9828	7139	537	693	5301	6050
319	Homo_sapiens_tRNA-Val-TAC-1-2	75	83	938	639	61	111	454	540
320	Homo_sapiens_tRNA-Val-TAC-2-1	39	47	533	302	41	135	354	419
321	Homo_sapiens_tRNA-Val-TAC-3-1	249	333	2847	2105	221	368	1203	1336
322	Homo_sapiens_tRNA-Val-TAC-4-1	32	27	382	307	37	63	431	577
